# Domains of RNA-binding protein Ssd1 required for tolerating chromosome amplification in yeast

**DOI:** 10.64898/2026.09.25.754501

**Authors:** Adam Jochem, Jamie M. Ahrens, Emma Mayhew, Audrey P. Gasch

## Abstract

Many RNA-binding proteins play pleiotropic roles in the cell, often through disparate domains that can be decoupled. Here we undertook a mutational analysis of yeast RNA-binding protein Ssd1 to better understand domains and processes required for tolerating extra chromosomes, a special class of aneuploidy. Ssd1 is important for cellular fitness when cells carry extra chromosomes, for reasons that are not clear. Ssd1 has multiple distinct domains, many of which are poorly characterized, including multiple RNA binding folds, nuclear import and export signals, an intrinsically disordered domain, an RNA polymerase II-interacting region, and many phosphorylation sites. We measured multiple phenotypes, including the ability to tolerate an extra copy of yeast chromosome XII as a representative aneuploid. Mutating RNA binding domains disrupts fitness in aneuploid, but not euploid, cells and ablates binding of a representative Ssd1 target. However, mutations affecting phase separation or interaction with the kinase Cbk1, which regulates Ssd1 granule formation during the cell cycle, did not affect aneuploidy tolerance. Evaluating correlations across these and other growth phenotypes informed on functional relationships among domains. We discuss implications for Ssd1 function and its role in aneuploidy tolerance in yeast.
