## Supplementary material for "Domains of RNA-binding protein Ssd1 required for tolerating chromosome amplification in yeast": Table S1: Description of strains and mutations used in the manuscript.

### Sheet: Sheet1
Construct Label in Fig 1	Shorthand Name	Euploid YPS1009 Strain ID	Chr12 Aneuploid YPS1009 Strain ID	Genotype	Reference	Shorthand Name	Mutation Description	Rattionale
	ssd1∆ euploid	AGY1599		YPS1009 mat a ssd1∆::KANMX	Hose et al. 2020 eLife	ssd1∆ euploid
	WT euploid SSD1-GFP	AGY1605		YPS1009 mat a ssd1∆::SSD1-GFP	This study	WT euploid SSD1-GFP
	WT Chr12 aneuploid	AGY1597		YPS1009 Chr12/Chr12 mat alpha	Hose et al. 2020 eLife	WT Chr12 aneuploid
	WT Chr12 aneuploid SSD1-GFP		AGY1647	YPS1009 Chr12/Chr12 mat a ssd1∆::SSD1-GFP	This study	WT Chr12 aneuploid SSD1-GFP
	ssd1∆ euploid	AGY1603		YPS1009 mat a ssd1Δ0	This study	ssd1∆ euploid
	ssd1∆ Chr12 aneuploid		AGY1604	YPS1009 Chr12/Chr12 mat a ssd1Δ0	Hose et al. 2020 eLife	ssd1∆ Chr12 aneuploid
A	1-336	AGY1849	AGY1650	AGY1444 (euploid) or AGY1647 (aneuploid) background with denotated ssd1 mutation	This study	1-336	Amino terminal aa 1 - 336 followed by stop codon	This mutant contains only CTD binding domain
B	1-481	AGY1850	AGY1654	AGY1444 (euploid) or AGY1647 (aneuploid) background with denotated ssd1 mutation	This study	1-481	Amino terminal aa 1 - 481 followed by stop codon	This mutant contains CTD binding domains plus IDR and phsophorylation sites and one OB domain
C	∆161	AGY1630	AGY1648	AGY1444 (euploid) or AGY1647 (aneuploid) background with denotated ssd1 mutation	This study	∆161	Deletion of N-terminal 161 amino acids	Removes CTD and IDR
D	N to L	AGY1853	AGY1663	AGY1444 (euploid) or AGY1647 (aneuploid) background with denotated ssd1 mutation	This study	N to L	Replace N's in NNNNSNN with LLLLSLL at aa 135-141	Replaces Asparagines in IDR
E	Q to A	AGY1855	AGY1664	AGY1444 (euploid) or AGY1647 (aneuploid) background with denotated ssd1 mutation	This study	Q to A	Replace glutamines in VQAQQQQLMAQQQQLA with VAAAAAALMAAAAALA at aa 61 - 76	Replaces stretch of Glutamines in IDR
F	S40, 42, 160, 164D	AGY1821	AGY1822	AGY1444 (euploid) or AGY1647 (aneuploid) background with denotated ssd1 mutation	This study	S40, 42, 160, 164D	Phospho mimic at S40, 42, 160, 164 to D
G	D2D1 Ssd1	AGY1852	AGY1660	AGY1444 (euploid) or AGY1647 (aneuploid) background with denotated ssd1 mutation	This study	D2D1 Ssd1	Replaces FKFP (Cbk1 docking) sites with alanines aa235-238 and aa211-214	Replaces two Cbk1 docking sites
H	∆333	AGY1639	AGY1649	AGY1444 (euploid) or AGY1647 (aneuploid) background with denotated ssd1 mutation	This study	∆333	Deletion of N-terminal 333 amino acids	Removes CTD, IDR, Cbk1 docking sites and phosphorylation sites
I	delta-340-408	AGY1632	AGY1651	AGY1444 (euploid) or AGY1647 (aneuploid) background with denotated ssd1 mutation	This study	∆340-408	Deletion of Rrp44 cold shock domain aa 340-408	Deletes Rrp44 site within first OB domain
J	R365A	AGY1640	AGY1652	AGY1444 (euploid) or AGY1647 (aneuploid) background with denotated ssd1 mutation	This study	R365A	R365A to ablate RNA contact site	Predicted contact site based on mouse Dis3L2-RNA structure [ref]
K	NLS mutant 1	AGY1628	AGY1662	AGY1444 (euploid) or AGY1647 (aneuploid) background with denotated ssd1 mutation	This study	NLS mutant 1	Replace NLS KKEKEEKKRRK with AVAALAALVAA at aa 417-427	Previously reported by Kurishko et al. not to localize to the nucleus
L	NLS mutant 2	AGY1809	AGY1831	AGY1444 (euploid) or AGY1647 (aneuploid) background with denotated ssd1 mutation	This study	NLS mutant 2	Replace NLS KKEKEEKKRRK with SSESEESSNNS at aa 417-427	More conservative NLS mutation, replaces charged residues with polar, size matched residues
M	delta-430-502	AGY1638	AGY1653	AGY1444 (euploid) or AGY1647 (aneuploid) background with denotated ssd1 mutation	This study	∆430-502	Deletion of Dis3L2 homology region from aa 430-502
N	K589A	AGY1851	AGY1655	AGY1444 (euploid) or AGY1647 (aneuploid) background with denotated ssd1 mutation	This study	K589A	K589A to ablate RNA contact site	Predicted contact site based on mouse Dis3L2-RNA structure [ref]
O	1-697_W303 allele	AGY1636	AGY1656	AGY1444 (euploid) or AGY1647 (aneuploid) background with denotated ssd1 mutation	This study	1-697_W303 allele	Amino terminal aa 1 - 697 followed by stop codon, recaitulates W303 allele	Recapitulates protein encoded by frame-shift ssd1-d allele in W303
P	delta-698-731	AGY1637	AGY1657	AGY1444 (euploid) or AGY1647 (aneuploid) background with denotated ssd1 mutation	This study	delta-698-731	Deletion of RNA binding domain with homology to Dis3/Dis3Ls aa 698-731
Q	1-1065	AGY1806	AGY1828	AGY1444 (euploid) or AGY1647 (aneuploid) background with denotated ssd1 mutation	This study	1-1065	Amino terminal aa 1 - 1065 followed by stop codon	Remove sequence after the RNase II domain including a predicted NES
R	R 909_914A	AGY1634	AGY1658	AGY1444 (euploid) or AGY1647 (aneuploid) background with denotated ssd1 mutation	This study	R 909_914A	Replace RRQMQP with AALMAM to ablate RNA contacts at aa 909-914	Predicted contact sites based on mouse Dis3L2-RNA structure [ref]
S	R 991_1000A	AGY1633	AGY1659	AGY1444 (euploid) or AGY1647 (aneuploid) background with denotated ssd1 mutation	This study	R 991_1000A	Replace YTHFTAPMRR with ATAFAAPMAA to ablate RNA contacts at aa 991-1000	Predicted contact sites based on mouse Dis3L2-RNA structure [ref]
T	NES mutant 1	AGY1854	AGY1661	AGY1444 (euploid) or AGY1647 (aneuploid) background with denotated ssd1 mutation	This study	NES mutant 1	Replace NES LSKELSDLHL with AVAAVAVVAA from aa 1170-1179	Removes a predicted NES
	cbk1∆ euploid	AGY1680		YPS1009 mat alpha ssd1∆0 , cbk1::KANMX	This study
