## Supplementary material for "Domains of RNA-binding protein Ssd1 required for tolerating chromosome amplification in yeast": Dataset 2: phenotypes used for correlation analysis in Figure 5

### Sheet: Jochem_Dataset2_GrowthRates
Sample	Euploid Avg GR YPD	Dis12 Avg GR YPD	Semi-quantitative growth score (Fig 1B)	Viable with cbk1-	Euploid SUN4 binding (Fig 3)	Chr12 aneuploid average YP-glycerol	Euploid average Calcofluor White	Chr12 aneuploid average Calcofluor White	Euploid average 0.008% SDS	Chr12 aneuploid average 0.008% SDS	Euploid average relative growth with rapamycin
wt	1	1	1	0	1	1.00001	1	1	1	1.01345	1.00893
ssd1-	0.973384	0.720538	0	1	0.2977	0.5055	0.333333	0.1875	0.544022	0.220009	0.219027
A_1-336	0.94567	0.703328	-1	1	0.297799	0.692315	0.320513	0.208333	0.484019	0.219731	0.65625
B_1-481	0.977671	0.716234	-1	1	0.320966	0.461544	0.346154	0.229167	0.540022	0.206278	0.546875
C_nd161	0.984791	0.980629	-1	0	0.632303	0.978033	0.820513	0.916667	0.98804	1.00448	0.953125
D_NtoL	1.02075	0.984984	-1	0	1.11812	1.02199	0.974359	0.9375	0.98804	0.986547	1.09375
E_QtoA	1.0355	0.926755	-1	1	0.70322	0.857152	0.897436	0.458333	0.896036	0.659193	0.859375
H_nd333	0.992594	0.873976	-2	1	0.393992	0.63737	0.564103	0.333333	0.724029	0.556054	1
F_S40/160D	0.98913	0.976671	-2	1	0.790113	0.977778					0.90625
G_D2D1	0.971203	0.974382	-2	0	1.17047	1.03298	0.461538	0.958333	0.972039	0.977578	0.9375
i_340-408	0.950371	0.748014	0	1	0.319334	0.472533	0.333333	0.1875	0.50402	0.215247	0.578125
J_385A	0.974425	0.982874	0	0	1.00989	1.00001	0.948718	0.979167	0.980039	0.991031	1.14062
K_NLS mutant1	0.977756	0.741624	0	1	0.26396	0.615391	0.397436	0.25	0.528021	0.237668	0.625
L_NLS mutant 2	0.978261	0.8578	2	1	0.364391	0.711111					1.04688
M_430-502	0.973512	0.894559	0		0.524196	0.736272	0.782051	0.354167	0.964039	0.681614
N_589A	1.00185	0.929005	1	0	0.40867	0.857152	0.858974	0.395833	0.940038	0.704036	1.01562
O_1-697	0.974011	0.819121	1	1	0.228204	0.692315	0.5	0.270833	0.644026	0.358744	0.78125
P_698-710	0.997067	0.823565	1	1	0.565985	0.648359	0.525641	0.270833	0.648026	0.345291
Q_1-1065	0.974638	0.874785	2	1	0.37723	0.755556					1.25
R_909-914A	1.01267	0.834415	2	1	0.265175	0.63737	0.512821	0.291667	0.640026	0.340807	0.9375
S_991-100A	1.01218	0.836662	2	1	0.347068	0.593413	0.423077	0.291667	0.628025	0.372197	0.8125
T_NES	0.993093	0.954732	0	0	0.814858	0.923087	0.923077	0.5	0.972039	0.838565	1.09375

### Sheet: README
Data for phenotype correlations in Fig 5. Each column represents the phenotype and source. Growth rates represent the average of replicated growth rates in media as indicated
