## Supplementary material for "Domains of RNA-binding protein Ssd1 required for tolerating chromosome amplification in yeast": Dataset 3: granule foci scoring

### Sheet: Data
Ssd1 Mutation	YPS1009 Strain ID	Summary Score for Figure	Microscopy Date	Image #	Presence of foci in the field (1= yes, 0 = no)	average # fields with any foci	Fraction of cells with foci (1 (5-25%), 2 (26-50%), 3 (51%-75%), 4 (76% - 100%))	Similar expression to negative control (Y = yes, N = no)	Similar expression to positive control (Y = yes, N = no)	Notes on Foci
ssd1-	AGY1604	-2	2025-12-10	1	0	0	N/A	N/A	N	Diffuse GFP signal is dim
			2025-12-10	2	0		N/A	N/A	N	Diffuse GFP signal is dim
			2025-12-10	3	0		N/A	N/A	N	Diffuse GFP signal is dim
			2025-12-10	4	0		N/A	N/A	N	Diffuse GFP signal is dim
			2025-12-10	5	0		N/A	N/A	N	Diffuse GFP signal is dim
			2025-12-10	6	0		N/A	N/A	N	Diffuse GFP signal is dim
			2025-12-10	7	0		N/A	N/A	N	Diffuse GFP signal is dim
			2025-12-10	8	0		N/A	N/A	N	Diffuse GFP signal is dim
			2025-12-10	9	0		N/A	N/A	N	Diffuse GFP signal is dim
			2025-12-10	10	0		N/A	N/A	N	Diffuse GFP signal is dim
			2025-12-08	1	0		N/A	N/A	N	Diffuse GFP signal is fairly bright
			2025-12-08	2	0		N/A	N/A	N	Diffuse GFP signal is fairly bright
			2025-12-08	3	0		N/A	N/A	N	Diffuse GFP signal is fairly bright
			2025-12-08	4	0		N/A	N/A	N	Diffuse GFP signal is fairly bright
			2025-12-08	5	0		N/A	N/A	N	Diffuse GFP signal is fairly bright
			2025-12-08	6	0		N/A	N/A	N	Diffuse GFP signal is fairly bright
			2025-12-08	7	0		N/A	N/A	N	Diffuse GFP signal is fairly bright
			2025-12-08	8	0		N/A	N/A	N	Diffuse GFP signal is fairly bright
			2025-12-08	9	0		N/A	N/A	N	Diffuse GFP signal is fairly bright
			2025-12-08	10	0		N/A	N/A	N	Diffuse GFP signal is fairly bright
			2025-12-03	1	0		N/A	N/A	N	Less diffuse GFP but non-foci structures are quite bright
			2025-12-03	2	0		N/A	N/A	N	Less diffuse GFP but non-foci structures are bright
			2025-12-03	3	0		N/A	N/A	N	Less diffuse GFP but non-foci structures are bright
			2025-12-03	4	0		N/A	N/A	N	Less diffuse GFP but non-foci structures are bright
			2025-12-03	5	0		N/A	N/A	N	Less diffuse GFP but non-foci structures are bright
			2025-12-03	6	0		N/A	N/A	N	Less diffuse GFP but non-foci structures are bright
			2025-12-03	7	0		N/A	N/A	N	Less diffuse GFP but non-foci structures are bright
			2025-12-03	8	0		N/A	N/A	N	Less diffuse GFP but non-foci structures are bright
			2025-12-03	9	0		N/A	N/A	N	Less diffuse GFP but non-foci structures are bright
			2025-12-03	10	0		N/A	N/A	N	Less diffuse GFP but non-foci structures are bright
			2026-02-26	1	0		N/A	N/A	N	Diffuse GFP signal is dim
			2026-02-26	2	0		N/A	N/A	N	Diffuse GFP signal is dim
			2026-02-26	3	0		N/A	N/A	N	Diffuse GFP signal is dim
			2026-02-26	4	0		N/A	N/A	N	Diffuse GFP signal is dim
			2026-02-26	5	0		N/A	N/A	N	Diffuse GFP signal is dim
			2026-02-26	6	0		N/A	N/A	N	Diffuse GFP signal is dim
			2026-02-26	7	0		N/A	N/A	N	Diffuse GFP signal is dim
			2026-02-26	8	0		N/A	N/A	N	Diffuse GFP signal is dim
			2026-02-26	9	0		N/A	N/A	N	Diffuse GFP signal is dim
			2026-02-26	10	0		N/A	N/A	N	Diffuse GFP signal is dim
WT SSD1-GFP	AGY1647	0	2025-12-10	1	1	0.725	1	Y	N/A	2 foci/20 cells; cells with foci do not have diffuse GFP signal
			2025-12-10	2	1		1	Y	N/A	1 foci/13 cells; cell with foci has diffuse GFP but foci is brighter
			2025-12-10	3	1		1	Y	N/A	1 foci/26 cells; cell with foci has diffuse GFP but foci is brighter
			2025-12-10	4	1		1	Y	N/A	2 foci in a single cell out of 28 cells
			2025-12-10	5	1		1	Y	N/A	1 foci/17 cells
			2025-12-10	6	0		N/A	Y	N/A	1 clump of cells w/o diffuse GFP, all other cells w/ diffuse GFP
			2025-12-10	7	0		N/A	Y	N/A	1/2 of cells w/ diffuse GFP and 1/2 of cells w/o
			2025-12-10	8	1		1	Y	N/A	2-3 foci/22 cells
			2025-12-10	9	0		N/A	Y	N/A	1/2 of cells w/ diffuse GFP and 1/2 of cells w/o
			2025-12-10	10	1		1	Y	N/A	1-2 foci/19 cells
			2025-12-08	1	1	0.7	1	Y	N/A	1 foci/10 cells; only visible because GFP is less diffuse in that cell
			2025-12-08	2	1		1	Y	N/A	2-3 foci/13 cells
			2025-12-08	3	1		1	Y	N/A	4 foci/29 cells; foci are small and hard to see through diffuse GFP
			2025-12-08	4	1		1	Y	N/A	2 foci/19 cells
			2025-12-08	5	1		1	Y	N/A	2 foci/17 cells
			2025-12-08	6	0		N/A	Y	N/A	Diffuse GFP could be hiding small foci
			2025-12-08	7	1		1	Y	N/A	4 foci/15 cells
			2025-12-08	8	0		N/A	Y	N/A	Diffuse GFP could be hiding small foci
			2025-12-08	9	1		1	Y	N/A	3 foci/24 cells
			2025-12-08	10	0		N/A	Y	N/A	Diffuse GFP could be hiding small foci
			2025-12-03	1	0	0.5	N/A	Y	N/A	Diffuse GFP could be hiding small foci
			2025-12-03	2	0		N/A	Y	N/A	Diffuse GFP could be hiding small foci
			2025-12-03	3	1		1	Y	N/A	2 foci/18 cells; foci are small and hard to see through diffuse GFP
			2025-12-03	4	1		1	Y	N/A	3 foci in 1 cells/31 cells in field
			2025-12-03	5	0		N/A	Y	N/A	Diffuse GFP could be hiding small foci
			2025-12-03	6	1		1	Y	N/A	1 foci/21 cells
			2025-12-03	7	1		1	Y	N/A	1 foci/20 cells
			2025-12-03	8	1		1	Y	N/A	1-2 foci/16 cells
			2025-12-03	9	0		N/A	Y	N/A	Diffuse GFP could be hiding small foci
			2025-12-03	10	0		N/A	Y	N/A
			2026-02-26	1	1	1	1	N	N/A	1 foci/20 cells; nice bright foci
			2026-02-26	2	1		1	N	N/A	1 foci/15 cells; nice bright foci
			2026-02-26	3	1		1	N	N/A	1 foci/6 cells; foci not as bright but visible through diffuse GFP
			2026-02-26	4	1		1	N	N/A	2 foci/17 cells; foci not as bright but visible through diffuse GFP
			2026-02-26	5	1		1	N	N/A	2 foci/14 cells; foci not as bright and a bit more obscured by diffuse GFP
			2026-02-26	6	1		1	N	N/A	2 foci/20 cells; 1 foci very bright, the other less so
			2026-02-26	7	1		1	N	N/A	3 foci/34 cells; nice bright foci
			2026-02-26	8	1		1	N	N/A	1 foci/25 cells; foci not as bright
			2026-02-26	9	1		1	N	N/A	2 foci/16 cells; foci not as bright
			2026-02-26	10	1		1	N	N/A	2 foci/24 cells; foci not as bright
ssd1 deletion	AGY1599	-2	2025-12-08	1	0	0	N/A	Y	Y
			2025-12-08	2	0		N/A	Y	Y
			2025-12-08	3	0		N/A	Y	Y
			2025-12-08	4	0		N/A	Y	Y
			2025-12-08	5	0		N/A	Y	Y
			2025-12-08	6	0		N/A	Y	Y
			2025-12-08	7	0		N/A	Y	Y
			2025-12-08	8	0		N/A	Y	Y
			2025-12-08	9	0		N/A	Y	Y
			2025-12-08	10	0		N/A	Y	Y
	AGY1600		2025-12-08	1	0		N/A	Y	Y
			2025-12-08	2	0		N/A	Y	Y
			2025-12-08	3	0		N/A	Y	Y
			2025-12-08	4	0		N/A	Y	Y
			2025-12-08	5	0		N/A	Y	Y
			2025-12-08	6	0		N/A	Y	Y
			2025-12-08	7	0		N/A	Y	Y
			2025-12-08	8	0		N/A	Y	Y
			2025-12-08	9	0		N/A	Y	Y
			2025-12-08	10	0		N/A	Y	Y
1-336	AGY1650	-1	2025-12-03	1	1	0.4	1	Y	Y	1 foci/7 cells
			2025-12-03	2	0		N/A	Y	Y
			2025-12-03	3	1		1	Y	Y	1 foci/20 cells
			2025-12-03	4	0		N/A	Y	Y
			2025-12-03	5	1		1	Y	Y	1 foci/33 cells
			2025-12-03	6	0		N/A	Y	Y
			2025-12-03	7	0		N/A	Y	Y
			2025-12-03	8	0		N/A	Y	Y
			2025-12-03	9	0		N/A	Y	Y
			2025-12-03	10	1		1	N	N	1 foci/8 cells
1-481	AGY1654	-1	2025-12-08	1	0	0.4	N/A	Y	Y
			2025-12-08	2	0		N/A	Y	Y
			2025-12-08	3	1		1	Y	Y	2 foci in 1 cell/23 cells
			2025-12-08	4	0		N/A	Y	Y
			2025-12-08	5	0		N/A	Y	Y
			2025-12-08	6	0		N/A	Y	Y
			2025-12-08	7	1		1	Y	Y	2 foci/35 cells
			2025-12-08	8	1		1	Y	Y	2 foci/22 cells
			2025-12-08	9	0		N/A	Y	Y
			2025-12-08	10	1		1	Y	Y	1 foci/23 cells
delta-161	AGY1648	0	2025-12-10	1	0	0.7	N/A	Y	Y
** more protein than other strains, may have a partial defect			2025-12-10	2	1		1	Y	Y	1-2 foci/27 cells
			2025-12-10	3	1		1	Y	Y	2-3 foci/27 cells
			2025-12-10	4	1		1	Y	Y	2-3 foci/25 cells
			2025-12-10	5	1		1	Y	Y	2-3 foci/28 cells
			2025-12-10	6	1		1	Y	Y	1 foci/>50 cells
			2025-12-10	7	0		N/A	Y	Y
			2025-12-10	8	1		1	Y	Y	2 foci/40 cells
			2025-12-10	9	0		N/A	Y	Y
			2025-12-10	10	1		1	Y	Y	2 foci in 1 cell/38 cells
N to L	AGY1663	-1	2025-12-10	1	0	0.3	N/A	N	Y
			2025-12-10	2	0		N/A	N	Y
			2025-12-10	3	0		N/A	N	Y
			2025-12-10	4	1		1	N	Y	1 foci/>50 cells
			2025-12-10	5	0		N/A	N	Y
			2025-12-10	6	0		N/A	N	Y
			2025-12-10	7	1		1	N	Y
			2025-12-10	8	0		N/A	N	Y
			2025-12-10	9	0		N/A	N	Y
			2025-12-10	10	1		1	N	Y	1 foci/34 cells
Q to A	AGY1664	-1	2025-12-08	1	1	0.4	1	Y	Y	2 foci/8 cells; foci are small and hard to see through diffuse GFP
			2025-12-08	2	1		1	Y	Y	1 foci/24 cells; foci are small and hard to see through diffuse GFP
			2025-12-08	3	0		N/A	Y	Y
			2025-12-08	4	1		1	Y	Y	2 foci in 1 cell/19 cells in field
			2025-12-08	5	0		N/A	Y	Y
			2025-12-08	6	0		N/A	Y	Y
			2025-12-08	7	1		1	Y	Y	1 foci/9 cells
			2025-12-08	8	0		N/A	Y	Y
			2025-12-08	9	0		N/A	Y	Y
			2025-12-08	10	0		N/A	Y	Y
S40, 42, 160, 164D	AGY1822	-1	2026-02-26	1	1	0.6	1	N	Y	1 foci/25 cells; foci are small and hard to see through diffuse GFP
slightly fewer foci but those observed are faint / small			2026-02-26	2	0		N/A	N	Y
			2026-02-26	3	1		1	N	Y	1 foci/14 cells; foci are small and hard to see through diffuse GFP
			2026-02-26	4	0		N/A	N	Y
			2026-02-26	5	1		1	N	Y	2 foci (in 1 cell)/17 cells; foci are small and hard to see through diffuse GFP
			2026-02-26	6	1		1	N	Y	1 foci/12 cells; foci are small and hard to see through diffuse GFP
			2026-02-26	7	0		N/A	N	Y
			2026-02-26	8	1		1	N	Y	2 foci/19 cells; foci are small and hard to see through diffuse GFP
			2026-02-26	9	0		N/A	N	Y
			2026-02-26	10	1		1	N	Y	1 foci/18 cells; foci are small and hard to see through diffuse GFP
delta-333	AGY1649	-2	2025-12-08	1	0	0	N/A	Y	Y
			2025-12-08	2	0		N/A	Y	Y
			2025-12-08	3	0		N/A	Y	Y
			2025-12-08	4	0		N/A	Y	Y
			2025-12-08	5	0		N/A	Y	Y
			2025-12-08	6	0		N/A	Y	Y
			2025-12-08	7	0		N/A	Y	Y
			2025-12-08	8	0		N/A	Y	Y
			2025-12-08	9	0		N/A	Y	Y
			2025-12-08	10	0		N/A	Y	Y
D2D1 Ssd1	AGY1660	-2	2025-12-08	1	0	0.2	N/A	Y	Y
			2025-12-08	2	1		1	Y	Y	2 foci/36 cells
			2025-12-08	3	1		1	Y	Y	1 foci/33 cells
			2025-12-08	4	0		N/A	Y	Y
			2025-12-08	5	0		N/A	Y	Y
			2025-12-08	6	0		N/A	Y	Y
			2025-12-08	7	0		N/A	Y	Y
			2025-12-08	8	0		N/A	Y	Y
			2025-12-08	9	0		N/A	Y	Y
			2025-12-08	10	0		N/A	Y	Y
delta-340-408	AGY1651	0	2025-12-10	1	0	0.7	N/A	Y	Y
			2025-12-10	2	1		1	Y	Y	1 foci/16 cells
			2025-12-10	3	1		1	Y	Y	1 foci/25 cells
			2025-12-10	4	0		N/A	Y	Y
			2025-12-10	5	1		1	Y	Y	1 foci/11 cells
			2025-12-10	6	0		N/A	Y	Y
			2025-12-10	7	1		1	Y	Y	1-2 foci/21 cells
			2025-12-10	8	1		1	Y	Y	2 foci/13 cells
			2025-12-10	9	1		1	Y	Y	4 foci/21 cells
			2025-12-10	10	1		1	Y	Y	2 foci/29 cells
R385A	AGY1652	-1	2025-12-03	1	0	0.3	N/A	Y	Y
			2025-12-03	2	1		1	Y	Y	1 foci/19 cells
			2025-12-03	3	0		N/A	Y	Y
			2025-12-03	4	0		N/A	Y	Y
			2025-12-03	5	1		1	Y	Y	3 foci in 2 cells/14 cells in field
			2025-12-03	6	0		N/A	Y	Y
			2025-12-03	7	1		1	Y	Y	3 foci/33 cells
			2025-12-03	8	0		N/A	Y	Y
			2025-12-03	9	0		N/A	Y	Y
			2025-12-03	10	0		N/A	Y	Y
NLS mutant 1	AGY1662	-1	2025-12-08	1	1	0.3	1	Y	Y	4 foci/52 cells
** much less protein than WT, could influence foci number / size			2025-12-08	2	0		N/A	Y	Y
			2025-12-08	3	1		1	Y	Y	2 foci/21 cells
			2025-12-08	4	0		N/A	Y	Y
			2025-12-08	5	0		N/A	Y	Y
			2025-12-08	6	0		N/A	Y	Y
			2025-12-08	7	0		N/A	Y	Y
			2025-12-08	8	0		N/A	Y	Y
			2025-12-08	9	1		1	Y	Y	3 foci in 2 cells/16 cells in field
			2025-12-08	10	0		N/A	Y	Y
NLS mutant 2	AGY1831	2	2025-12-10	1	1	0.9	1	N	N	3 foci/21 cells
* Kurishko et al: NSL mutant may go to inclusion bodies			2025-12-10	2	1		2	N	Y	8-9 foci/26 cells
			2025-12-10	3	1		2	N	N	11 foci with several contained within a single cell
			2025-12-10	4	1		1	N	N	3-4 foci in 2 cells/13 cells
			2025-12-10	5	1		2	N	N
			2025-12-10	6	1		1	N	N	2 foci/18 cells
			2025-12-10	7	1		2	N	N	5-6 foci/22 cells
			2025-12-10	8	1		1	N	N	1 foci/21 cells
			2025-12-10	9	0		N/A	N	Y
			2025-12-10	10	1		3	N	N	4 foci/6 cells
delta-430-502	AGY1653	-0.5	2025-12-03	1	0	0.6	N/A	Y	Y
			2025-12-03	2	1		1	N	N	1 foci/25 cells
			2025-12-03	3	1		1	N	N	2 foci in 1 cell/12 cells in field
			2025-12-03	4	1		1	N	N	1 foci/15 cells
			2025-12-03	5	0		N/A	Y	Y
			2025-12-03	6	1		1	Y	Y	2-4 foci/33 cells
			2025-12-03	7	0		N/A	Y	Y
			2025-12-03	8	1		1	Y	Y	3 foci/37 cells; foci are small and hard to see through diffuse GFP
			2025-12-03	9	0		N/A	Y	Y
			2025-12-03	10	1		1	Y	Y	1 foci/17 cells
K589A	AGY1655	1	2025-12-08	1	1	0.8	1	Y	Y	5 foci in 4 cells/29 cells
			2025-12-08	2	1		1	Y	Y	5 foci in 4 cells/23 cells
			2025-12-08	3	1		1	N	N	1 foci/6 cells
			2025-12-08	4	1		1	Y	Y	3 foci/18 cells
			2025-12-08	5	1		1	Y	Y	2 foci /31 cells
			2025-12-08	6	1		1	Y	Y	2 foci/10 cells
			2025-12-08	7	1		1	Y	Y	4 foci in 3 cells/15 cells in field
			2025-12-08	8	0		N/A	N	Y
			2025-12-08	9	1		1	Y	Y	1 foci/24 cells
			2025-12-08	10	0		N/A	N	Y
1-697_W303 allele	AGY1656	1	2025-12-08	1	0	0.8	N/A	N	Y
			2025-12-08	2	1		1	N	N	7 foci in 2 cells/16 cells in field
			2025-12-08	3	1		1	N	N	5+ foci in 3 cells/27 cells in field
			2025-12-08	4	1		2	N	N	14 foci/35 cells; several cells contain multiple foci
			2025-12-08	5	1		1	N	N	10+ foci/51 cells; several cells contain multiple foci
			2025-12-08	6	1		1	N	M	2 foci in 1 cell/36 cells in field
			2025-12-08	7	1		1	N	N	3 foci in 2 cells/28 cells in field
			2025-12-08	8	1		1	N	N	3-4 foci in 3 cells/15 cells in field
			2025-12-08	9	1		1	N	N	1 foci/37 cells
			2025-12-08	10	0		N/A	N	Y
delta-698-731	AGY1657	1	2025-12-10	1	1	0.8	1	N	N	1 foci/34 cells
			2025-12-10	2	1		1	Y	Y	1 foci/26 cells; foci is clear form in z-stack but blob in collapsed image
			2025-12-10	3	1		1	N	N	4 foci/16 cells; 1 cells contain 3 foci
			2025-12-10	4	1		1	N	Y	Multiple foci in only 3 cells
			2025-12-10	5	0		N/A	N	Y
			2025-12-10	6	0		N/A	N	N
			2025-12-10	7	1		1	N	Y	Multiple foci in only 5-6 cells
			2025-12-10	8	1		1	N	Y	2 foci/44 cells; foci are in a cell with less diffuse GFP
			2025-12-10	9	1		1	N	N	4-5 foci/29 cells
			2025-12-10	10	1		1	N	N	Multiple foci in only 5-6 cells
1-1065	AGY1828	2	2025-12-03	1	1	1	4	N	N	Multiple foci in 6 cells/8 cells in field
			2025-12-03	2	1		4	N	N	Multiple foci in 14 cells/21 cells in field
			2025-12-03	3	1		4	N	N	Multiple foci in ~35 cells/69 cells in field
			2025-12-03	4	1		2	N	N	Multiple foci in 5 cells/12 cells in field
			2025-12-03	5	1		4	N	N	Multiple foci in 27cells/35 cells in field
			2025-12-03	6	1		2	N	N	Multple cells in 8 cells/21 cells in field
			2025-12-03	7	1		3	N	N	Multiple foci in 17 cells/31 cells in field
			2025-12-03	8	1		3	N	N	Multiple foci in 17 cells/33 cells in field
			2025-12-03	9	1		4	N	N	Multiple foci in 19 cells/23 cells in field
			2025-12-03	10	1		2	N	N	Multiple foci in 7 cells/19 cells in field
R 909_914A	AGY1658	2	2025-12-03	1	1	1	1	N	N	2 foci/11 cells
			2025-12-03	2	1		1	N	N	4 foci in 2 cells/10 cells in field; some additional speckles that may be foci
			2025-12-03	3	1		1	N	N	1 foci/24 cells
			2025-12-03	4	1		1	N	N	3 foci in 1 cells/13 cells in field
			2025-12-03	5	1		1	Y	Y	2 foci/11 cells
			2025-12-03	6	1		1	N	N	3 foci in 2 cells/17 cells in field
			2025-12-03	7	1		2	N	N	Lots of foci, sometimes several per cell; lots of additional speckles that may be foci
			2025-12-03	8	1		1	N	N	Lots of foci, sometimes several per cell; lots of additional speckles that may be foci
			2025-12-03	9	1		1	Y	Y	1 foci/13 cells
			2025-12-03	10	1		2	N	N	11 foci in 6 cells/24 cells in field
R 991_1000A	AGY1659	2	2025-12-03	1	0	0.7	N/A	Y	Y
** Cells have more foci repeatedly without mannose derivative, looks like 909-914A without the derivative; this strain has less protein than WT			2025-12-03	2	1		1	Y	Y	1 foci/23 cells
			2025-12-03	3	1		2	Y	Y	Multiple foci in 8/28 cells in field; many are small speckles
			2025-12-03	4	0		N/A	Y	Y
			2025-12-03	5	0		N/A	Y	Y
			2025-12-03	6	1		2	Y	Y	Mutiple foci in 7/19 cells in field; many are small speckles
			2025-12-03	7	1		1	Y	Y	1 foci/15 cells
			2025-12-03	8	1		1	Y	Y	1-2 foci/26 cells
			2025-12-03	9	1		1	Y	Y	1 clear foci and several smaller speckles/13 cells in field
			2025-12-03	10	1		1	Y	Y	6 foci in 3 cells/14 cells in field
NES mutant 1	AGY1661	-0.5	2025-12-10	1	1	0.6	1	Y	Y	2 foci/45 cells
			2025-12-10	2	0		N/A	N	Y
			2025-12-10	3	1		1	N	Y	2 foci/28 cells
			2025-12-10	4	1		1	N	Y	1-2 foci/25 cells
			2025-12-10	5	1		1	N	Y	1 foci/14 cells
			2025-12-10	6	1		1	N	Y	1 foci/33 cells
			2025-12-10	7	0		N/A	N	Y
			2025-12-10	8	0		N/A	N	Y
			2025-12-10	9	0		N/A	N	Y
			2025-12-10	10	1		1	N	Y	2 foci/35 cells

### Sheet: README
Cells were grown as described in Methods. Each row represents a different field of cells, each header describes a qualitative assessment of cells / foci in that field.
Mutant scores were determined manually by assessing across scores shown including: number of fields with any foci, # foci per cells in those with foci, background signal similar to ssd1- or WT control, notes on foci
